# Environmental correlates of genetic variation in the invasive and largely panmictic European starling in North America

**DOI:** 10.1101/643858

**Authors:** Natalie R. Hofmeister, Scott J. Werner, Irby J. Lovette

**Affiliations:** Department of Ecology and Evolutionary Biology, Cornell University, 215 Tower Road, Ithaca, NY 14853; Fuller Evolutionary Biology Program, Cornell Lab of Ornithology, Cornell University, 159 Sapsucker Woods Road, Ithaca, NY 14850; United States Department of Agriculture, Animal and Plant Health Inspection Service, Wildlife Services, National Wildlife Research Center, 4101 LaPorte Avenue, Fort Collins, CO 80521

**Keywords:** panmixia, gene flow, local adaptation, invasion genetics

## Abstract

Populations of invasive species that colonize and spread in novel environments may differentiate both through demographic processes and local selection. European starlings (*Sturnus vulgaris*) were introduced to New York in 1890 and subsequently spread throughout North America, becoming one of the most widespread and numerous bird species on the continent. Genome-wide comparisons across starling individuals and populations can identify demographic and/or selective factors that facilitated this rapid and successful expansion. We investigated patterns of genomic diversity and differentiation using reduced-representation genome sequencing (ddRADseq) of 17 winter-season starling populations. Consistent with this species’ high dispersal rate and rapid expansion history, we found low geographic differentiation and few F_ST_ outliers even at a continental scale. Despite starting from a founding population of approximately 180 individuals, North American starlings show only a moderate genetic bottleneck, and models suggest a dramatic increase in effective population size since introduction. In genotype-environment associations we found that ∼200 single-nucleotide polymorphisms are correlated with temperature and/or precipitation against a background of negligible genome- and range-wide divergence. Local adaptation in North American starlings may have evolved rapidly even in this wide-ranging and evolutionarily young population. This survey of genomic signatures of expansion in North American starlings is the most comprehensive to date and complements ongoing studies of world-wide local adaptation in these highly dispersive and invasive birds.
