## Supplementary material for "Environmental correlates of genetic variation in the invasive and largely panmictic European starling in North America": SI: BayeScEnv Results

### Sheet: Results
locus	PEP_g	qval_g	g	PEP_alpha	qval_alpha	alpha	fst	variable	CHROM	POS	CONTIG	ID	ID_stru	REF	ALT	SNP_annot
6493	0.080616	0.040928	6.8588	0.9966	0.94882	-0.0015912	0.5292	Bio1	KQ728438.1	469140	LNCF01007112.1	2747_83	6493	T	A	y
10583	0.017804	0.012803	7.8199	0.9994	0.94883	0.00044497	0.58997	Bio1	KQ728559.1	870010	LNCF01011915.1	9029_52	10583	G	T	y
10584	0.018804	0.014803	7.8355	0.9992	0.94882	-0.00031903	0.59073	Bio1	KQ728559.1	959613	LNCF01011915.1	4453_60	10584	G	T	y
11087	0.0078016	0.0078016	8.2225	0.9996	0.94883	0.00040108	0.6116	Bio1	KQ728576.1	692343	LNCF01012458.1	7646_86	11087	A	G	y
12135	0.096819	0.054697	3.0427	0.9966	0.94882	-0.0017368	0.28134	Bio1	KQ728620.1	663940	LNCF01013729.1	9152_86	12135	T	C	y
13431	0.079616	0.031006	7.4451	0.9966	0.94882	-0.0015855	0.5578	Bio1	KQ728687.1	109081	LNCF01015042.1	5621_53	13431	T	C	y
13432	0.081416	0.047676	7.4101	0.9968	0.94882	-0.00079274	0.55584	Bio1	KQ728687.1	109090	LNCF01015042.1	5621_62	13432	G	A	y
1255	0.079616	0.070014	4.962	0.9964	0.94877	-0.0031979	0.48164	Bio4	KQ728343.1	2466343	LNCF01001284.1	522_59	1255	G	A	y
11087	0.05161	0.05161	3.7735	0.9978	0.94878	0.0011958	0.37037	Bio4
11103	0.077816	0.067614	7.6332	0.995	0.94876	0.00039953	0.63719	Bio4	KQ728576.1	758164	LNCF01012464.1	4692_62	11103	A	G	y
11758	0.072615	0.064213	6.5614	0.9968	0.94877	-0.00063677	0.58699	Bio4	KQ728607.1	272251	LNCF01013283.1	4961_86	11758	C	T	y
12490	0.068414	0.060012	6.33	0.9964	0.94877	-0.00057236	0.57591	Bio4	KQ728639.1	44312	LNCF01014051.1	7815_86	12490	A	G	y
11087	0.032006	0.032006	7.3005	0.9984	0.94889	0.00054722	0.56027	Bio5
13355	0.053011	0.042509	6.4642	0.9972	0.94888	-0.0017296	0.52306	Bio5	KQ728678.1	346760	LNCF01014956.1	5593_85	13355	G	T	y
744	0.090618	0.084484	6.3879	0.996	0.94818	-0.0015147	0.8225	Bio6	KQ728337.1	527963	LNCF01000782.1	339_31	744	C	T	y
1580	0.083817	0.078716	6.437	0.9964	0.94819	-0.0027155	0.8286	Bio6	KQ728347.1	955715	LNCF01001798.1	725_88	1580	T	A	y
7115	0.086817	0.082216	4.4496	0.9952	0.94818	-0.0010106	0.76064	Bio6	KQ728459.1	109067	LNCF01007776.1	2983_74	7115	C	G	y
9247	0.073615	0.073615	3.4856	0.9974	0.9482	-0.0018126	0.68261	Bio6	KQ728523.1	645685	LNCF01010157.1	7424_50	9247	G	T	y
11351	0.087417	0.083257	6.2135	0.9986	0.9482	-0.0015618	0.81675	Bio6	KQ728586.1	221853	LNCF01012719.1	4780_52	11351	C	T	y
12902	0.084617	0.080683	1.7039	0.9966	0.94819	-0.0023118	0.30981	Bio6	KQ728654.1	724629	LNCF01014433.1	5402_44	12902	C	T	y
13676	0.091818	0.085531	6.3547	0.9964	0.94819	-0.0028425	0.81991	Bio6	KQ728706.1	91244	LNCF01015426.1	5722_16	13676	A	C	y
6280	0.061212	0.061212	5.7033	0.9966	0.9488	-0.0013734	0.51567	Bio7	KQ728432.1	1472876	LNCF01006929.1	12796_30	6280	C	G	y
11087	0.077816	0.071814	3.2049	0.996	0.94879	0.0026213	0.2761	Bio7
11758	0.087818	0.076975	6.5223	0.996	0.94879	-0.0022942	0.56817	Bio7
13431	0.081616	0.074265	5.798	0.9962	0.94879	0.00024275	0.51771	Bio7
13432	0.076415	0.068814	5.7993	0.9966	0.9488	-0.0026459	0.51832	Bio7
744	0.090618	0.084484	6.3879	0.996	0.94818	-0.0015147	0.8225	Bio12
1580	0.083817	0.078716	6.437	0.9964	0.94819	-0.0027155	0.8286	Bio12
7115	0.086817	0.082216	4.4496	0.9952	0.94818	-0.0010106	0.76064	Bio12
9247	0.073615	0.073615	3.4856	0.9974	0.9482	-0.0018126	0.68261	Bio12
11351	0.087417	0.083257	6.2135	0.9986	0.9482	-0.0015618	0.81675	Bio12
12902	0.084617	0.080683	1.7039	0.9966	0.94819	-0.0023118	0.30981	Bio12
13676	0.091818	0.085531	6.3547	0.9964	0.94819	-0.0028425	0.81991	Bio12
7304	0.034407	0.023605	6.6198	0.9986	0.94877	0.0003265	0.55944	Bio15	KQ728460.1	1436788	LNCF01007889.1	3049_29	7304	G	C
12499	0.024005	0.018204	3.2663	0.9992	0.94878	-0.00069085	0.32615	Bio15	KQ728639.1	205787	LNCF01014051.1	5237_52	12499	G	A
12902	0.012402	0.012402	3.6721	0.9998	0.94878	-8.96e-05	0.37485	Bio15

### Sheet: Raw Env Data
	NM	KS	MO	IL	NC	AZ	IA	ID	NV	WA	CA	CO	TX	NH	NY	NE	WI
Bio1	1.69776	0.189536	0.307828	0.224486	0.820425	2.96939	0.638507	2.90084	0.224486	0.13039	1.69776	0.638507	3.35384	1.22997	0.904663	0.638507	1.22997
Bio4	1.21849	0.807316	0.323774	0.70668	1.21167	1.22421	1.38577	3.63493	1.05731	1.20621	1.90821	0.468219	3.03074	0.376137	0.120049	0.470228	1.34813
Bio5	1.66967	0.480908	0.0846542	0.628602	0.126681	3.69056	0.588977	2.39193	0.916786	0.163905	2.10555	0.351225	1.63004	1.46073	1.69849	0.150696	1.30223
Bio6	1.24282	0.217471	0.147601	0.2559	0.948198	2.26118	0.870758	3.23412	0.025328	1.05067	2.01139	0.409615	3.16425	0.96683	0.179043	0.710639	1.1974
Bio7	0.694238	0.722232	0.17076	0.0783817	1.61802	0.755824	0.937781	3.32423	0.753025	1.55644	1.58723	0.383511	3.80431	0.414303	1.03296	1.25597	0.906989
Bio12	2.7821	1.50632	2.32348	2.12763	3.79798	2.89691	1.3645	2.11014	3.34939	2.55248	2.9712	1.80285	0.0475809	2.67466	1.89802	1.25358	0.999812
Bio15	1.57816	0.325393	0.987027	1.2853	2.20002	0.0921948	0.0867716	3.51696	1.58358	0.390472	2.0554	0.385049	0.385049	2.23979	1.70289	1.18045	0.509783
