## Supplementary material for "Environmental correlates of genetic variation in the invasive and largely panmictic European starling in North America": SI: Demography

NBOT	TBOT	NANC	NCUR	MaxEstLhood	MaxObsLhood	delta-likelihood	NCUR-NANC
16669	4864	1653752	1668528	-619.599	-233.719	-385.88	14776
16654	4854	1653916	1670950	-619.617	-233.719	-385.898	17034		average across all runs
16669	4865	1653189	1679194	-619.618	-233.719	-385.899	26005		NBOT	TBOT	NANC	NCUR
16654	4882	1653150	1681172	-619.621	-233.719	-385.902	28022		16662.56	4864.87	1652334.76	1673266.04
16668	4864	1653074	1681363	-619.623	-233.719	-385.904	28289
16669	4864	1653134	1675723	-619.625	-233.719	-385.906	22589
16673	4863	1653065	1675543	-619.631	-233.719	-385.912	22478		NBOT/NANC	0.010084252
16669	4864	1652710	1681588	-619.641	-233.719	-385.922	28878		NCUR/NANC	1.012667699
16668	4851	1652906	1680467	-619.644	-233.719	-385.925	27561
16669	4864	1652962	1669805	-619.644	-233.719	-385.925	16843
16666	4883	1652703	1674037	-619.647	-233.719	-385.928	21334
16673	4856	1653061	1669856	-619.648	-233.719	-385.929	16795
16661	4866	1652869	1679991	-619.649	-233.719	-385.93	27122
16671	4862	1652738	1677388	-619.651	-233.719	-385.932	24650
16671	4866	1652799	1673572	-619.653	-233.719	-385.934	20773
16657	4883	1652940	1669836	-619.654	-233.719	-385.935	16896
16654	4863	1652963	1680717	-619.66	-233.719	-385.941	27754
16661	4864	1653078	1668225	-619.66	-233.719	-385.941	15147
16654	4869	1653012	1675665	-619.661	-233.719	-385.942	22653
16663	4866	1652548	1679868	-619.664	-233.719	-385.945	27320
16665	4852	1652887	1676736	-619.664	-233.719	-385.945	23849
16653	4885	1652820	1673640	-619.665	-233.719	-385.946	20820
16657	4864	1652940	1673906	-619.666	-233.719	-385.947	20966
16671	4865	1652716	1670431	-619.668	-233.719	-385.949	17715
16671	4866	1652441	1672728	-619.671	-233.719	-385.952	20287
16671	4865	1652427	1677982	-619.673	-233.719	-385.954	25555
16654	4864	1652813	1679602	-619.675	-233.719	-385.956	26789
16668	4866	1652700	1666471	-619.678	-233.719	-385.959	13771
16661	4863	1652556	1677725	-619.685	-233.719	-385.966	25169
16671	4851	1652364	1679802	-619.687	-233.719	-385.968	27438
16657	4887	1652500	1669137	-619.687	-233.719	-385.968	16637
16671	4865	1652123	1679198	-619.689	-233.719	-385.97	27075
16669	4862	1652349	1674137	-619.69	-233.719	-385.971	21788
16653	4852	1653097	1665933	-619.692	-233.719	-385.973	12836
16656	4866	1652313	1681219	-619.7	-233.719	-385.981	28906
16671	4865	1652339	1666305	-619.7	-233.719	-385.981	13966
16656	4866	1652590	1671054	-619.7	-233.719	-385.981	18464
16656	4869	1652622	1668255	-619.701	-233.719	-385.982	15633
16668	4869	1652124	1676697	-619.701	-233.719	-385.982	24573
16671	4869	1652203	1668981	-619.702	-233.719	-385.983	16778
16668	4864	1652160	1676716	-619.703	-233.719	-385.984	24556
16656	4869	1652530	1673184	-619.703	-233.719	-385.984	20654
16671	4869	1651944	1678361	-619.703	-233.719	-385.984	26417
16671	4864	1652192	1668410	-619.704	-233.719	-385.985	16218
16654	4864	1652466	1680397	-619.704	-233.719	-385.985	27931
16669	4864	1652307	1666417	-619.706	-233.719	-385.987	14110
16654	4863	1652360	1675159	-619.706	-233.719	-385.987	22799
16669	4851	1652349	1673773	-619.706	-233.719	-385.987	21424
16657	4865	1652605	1665952	-619.707	-233.719	-385.988	13347
16657	4864	1652593	1666866	-619.707	-233.719	-385.988	14273
16661	4864	1652219	1675987	-619.708	-233.719	-385.989	23768
16666	4864	1652293	1668287	-619.709	-233.719	-385.99	15994
16656	4865	1652235	1680258	-619.709	-233.719	-385.99	28023
16673	4865	1652175	1666240	-619.71	-233.719	-385.991	14065
16671	4866	1652123	1672180	-619.711	-233.719	-385.992	20057
16671	4869	1652135	1665066	-619.712	-233.719	-385.993	12931
16654	4891	1652122	1667009	-619.714	-233.719	-385.995	14887
16668	4861	1652135	1672998	-619.714	-233.719	-385.995	20863
16671	4866	1651810	1679517	-619.715	-233.719	-385.996	27707
16657	4865	1652338	1671996	-619.715	-233.719	-385.996	19658
16665	4865	1651970	1678094	-619.715	-233.719	-385.996	26124
16656	4864	1652463	1666321	-619.718	-233.719	-385.999	13858
16671	4863	1652158	1667619	-619.718	-233.719	-385.999	15461
16653	4852	1652282	1681617	-619.72	-233.719	-386.001	29335
16654	4864	1652203	1680632	-619.72	-233.719	-386.001	28429
16671	4865	1651843	1673262	-619.723	-233.719	-386.004	21419
16657	4856	1652324	1671829	-619.725	-233.719	-386.006	19505
16666	4869	1651798	1676393	-619.725	-233.719	-386.006	24595
16668	4887	1651669	1667573	-619.725	-233.719	-386.006	15904
16653	4869	1651964	1674376	-619.727	-233.719	-386.008	22412
16671	4866	1651704	1675166	-619.728	-233.719	-386.009	23462
16671	4852	1652148	1665027	-619.728	-233.719	-386.009	12879
16656	4860	1652174	1673487	-619.728	-233.719	-386.009	21313
16654	4862	1652447	1666718	-619.728	-233.719	-386.009	14271
16657	4865	1652057	1672530	-619.729	-233.719	-386.01	20473
16666	4865	1651945	1668293	-619.731	-233.719	-386.012	16348
16657	4862	1651970	1679742	-619.732	-233.719	-386.013	27772
16657	4862	1652057	1675436	-619.733	-233.719	-386.014	23379
16665	4869	1652032	1666243	-619.733	-233.719	-386.014	14211
16663	4864	1651844	1675146	-619.734	-233.719	-386.015	23302
16665	4864	1651811	1677540	-619.736	-233.719	-386.017	25729
16654	4863	1651879	1679758	-619.737	-233.719	-386.018	27879
16666	4866	1651633	1680456	-619.738	-233.719	-386.019	28823
16657	4865	1652028	1666060	-619.744	-233.719	-386.025	14032
16669	4865	1651821	1666450	-619.744	-233.719	-386.025	14629
16653	4865	1652011	1670808	-619.744	-233.719	-386.025	18797
16656	4864	1651731	1680513	-619.744	-233.719	-386.025	28782
16669	4863	1651816	1666316	-619.746	-233.719	-386.027	14500
16656	4864	1651718	1681049	-619.747	-233.719	-386.028	29331
16668	4851	1652017	1665576	-619.747	-233.719	-386.028	13559
16653	4866	1651681	1681002	-619.754	-233.719	-386.035	29321
16653	4865	1651867	1672694	-619.754	-233.719	-386.035	20827
16665	4852	1651703	1676543	-619.754	-233.719	-386.035	24840
16671	4864	1651617	1665474	-619.757	-233.719	-386.038	13857
16661	4864	1651716	1666504	-619.764	-233.719	-386.045	14788
16654	4865	1651937	1667726	-619.764	-233.719	-386.045	15789
16654	4866	1651927	1666575	-619.764	-233.719	-386.045	14648
16656	4866	1651656	1671362	-619.765	-233.719	-386.046	19706
16654	4866	1651648	1672696	-619.771	-233.719	-386.052	21048
16654	4865	1651623	1667798	-619.778	-233.719	-386.059	16175
