## Supplementary material for "Environmental correlates of genetic variation in the invasive and largely panmictic European starling in North America": Table S1

### Sheet: Sheet1
Date Collected	State	Site	County	Nearest Town	Latitude	Longitude	# Birds	# Adult Males	# Sampled	Bird ID
2016-03-07	AZ	AZ01	Maricopa	Glendale, AZ	33.5507	-112.236	50	31	10	AZ0101
2016-03-07					33.5507	-112.236				AZ0102
2016-03-07					33.5507	-112.236				AZ0103
2016-03-07					33.5507	-112.236				AZ0104
2016-03-07					33.5507	-112.236				AZ0105
2016-03-07					33.5507	-112.236				AZ0106
2016-03-07					33.5507	-112.236				AZ0107
2016-03-07					33.5507	-112.236				AZ0108
2016-03-07					33.5507	-112.236				AZ0109
2016-03-07					33.5507	-112.236				AZ0110
2017-01-13	CA	CA01	Kings	Lemoore, CA	36.3462	-119.887	5	5	5	CA0101
2017-01-13					36.3462	-119.887				CA0102	Removed because of missing data.
2017-01-13					36.3462	-119.887				CA0103
2017-01-13					36.3462	-119.887				CA0104
2017-01-13					36.3462	-119.887				CA0105
2017-01-17		CA02	Merced	Atwater, CA	37.3567	-120.553	5	3	3	CA0201
2017-01-17					37.3567	-120.553				CA0202
2017-01-17					37.3567	-120.553				CA0203
2017-01-27		CA04	Merced	Dos Palos, CA	37.0438	-120.708	5	3	3	CA0401
2017-01-27					37.0438	-120.708				CA0402
2017-01-27					37.0438	-120.708				CA0403
2017-01-26		CA05	Merced	Stevinson, CA	37.3127	-120.833	5	1	1	CA0501
2016-02-11	CO	CO01	Larimer	Fort Collins, CO	40.4589	-105.023	15	8	8	CO0101
2016-02-11					40.4589	-105.023				CO0102
2016-02-11					40.4589	-105.023				CO0103
2016-02-11					40.4589	-105.023				CO0104
2016-02-11					40.4589	-105.023				CO0105
2016-02-11					40.4589	-105.023				CO0106
2016-02-11					40.4589	-105.023				CO0107
2016-02-11					40.4589	-105.023				CO0108
2017-02-10	IA	IA02	Dallas	Granger, IA	41.7191	-93.8199	10	10	10	IA0201
2017-02-10					41.7191	-93.8199				IA0202
2017-02-10					41.7191	-93.8199				IA0203
2017-02-10					41.7191	-93.8199				IA0204
2017-02-10					41.7191	-93.8199				IA0205
2017-02-10					41.7191	-93.8199				IA0206
2017-02-10					41.7191	-93.8199				IA0207
2017-02-10					41.7191	-93.8199				IA0208
2017-02-10					41.7191	-93.8199				IA0209
2016-02-10					41.7191	-93.8199				IA0210
2016-01-15	ID	ID04	Elmore	Mountain Home, ID	43.0255	115.727	5	4	4	ID0401
2016-01-15					43.0255	115.727				ID0402
2016-01-15					43.0255	115.727				ID0403
2016-01-15					43.0255	115.727				ID0404
2016-01-18		ID05	Elmore	Grand View, ID	43.0268	116.072	8	4	4	ID0501
2016-01-18					43.0268	116.072				ID0502
2016-01-18					43.0268	116.072				ID0503
2016-01-18					43.0268	116.072				ID0504
2016-02-13	IL	IL4	McLean	Mansfield, IL	40.2852	-88.5071	10	7	7	IL401
2016-02-13					40.2852	-88.5071				IL402
2016-02-13					40.2852	-88.5071				IL403
2016-02-13					40.2852	-88.5071				IL404
2016-02-13					40.2852	-88.5071				IL405
2016-02-13					40.2852	-88.5071				IL406
2016-02-13					40.2852	-88.5071				IL407
2016-02-16	KS	KS05	Pottawatomie	Manhattan, KS	39.2267	-96.5939	10	9	9	KS0501
2016-02-16					39.2267	-96.5939				KS0502
2016-02-16					39.2267	-96.5939				KS0503
2016-02-16					39.2267	-96.5939				KS0504
2016-02-16					39.2267	-96.5939				KS0505
2016-02-16					39.2267	-96.5939				KS0506
2016-02-16					39.2267	-96.5939				KS0507
2016-02-16					39.2267	-96.5939				KS0508
2016-02-16					39.2267	-96.5939				KS0509
2016-02-13	MO	MO1	Boone	Columbia, MO	38.9126	-92.2815	11	9	9	MO101
2016-02-13					38.9126	-92.2815				MO102
2016-02-13					38.9126	-92.2815				MO103
2016-02-13					38.9126	-92.2815				MO104
2016-02-13					38.9126	-92.2815				MO105
2016-02-13					38.9126	-92.2815				MO106
2016-02-13					38.9126	-92.2815				MO107
2016-02-13					38.9126	-92.2815				MO108
2016-02-13					38.9126	-92.2815				MO109
2016-02-10	NC	NC01	Iredell	Stony Point, NC	35.7885	-81.059	5	4	4	NC0101
2016-02-10					35.7885	-81.059				NC0102
2016-02-10					35.7885	-81.059				NC0103
2016-02-10					35.7885	-81.059				NC0104
2016-02-12		NC02	Iredell	Olin, NC	35.9272	-80.9084	5	3	3	NC0201
2016-02-12					35.9272	-80.9084				NC0202	Removed because of missing data.
2016-02-12					35.9272	-80.9084				NC0203
2016-02-26		NC03	Iredell	Harmony, NC	35.9192	-80.8138	5	5	5	NC0301
2016-02-26					35.9192	-80.8138				NC0302
2016-02-26					35.9192	-80.8138				NC0303
2016-02-26					35.9192	-80.8138				NC0304
2016-02-26					35.9192	-80.8138				NC0305
2016-02-10	NE	NE E3	Keith	Paxton, NE	41.1017	-101.387	5	4	4	NE E301
2016-02-10					41.1017	-101.387				NE E302
2016-02-10					41.1017	-101.387				NE E303
2016-02-10					41.1017	-101.387				NE E304
2016-02-09		NE N4	Garden	Oshkosh, NE	41.4464	-102.446	6	4	4	NE N401
2016-02-09					41.4464	-102.446				NE N402
2016-02-09					41.4464	-102.446				NE N403
2016-02-09					41.4464	-102.446				NE N404
2016-02-09		NE W5	Deuel	Chappell, NE	41.0925	-102.441	5	4	4	NE W501
2016-02-09					41.0925	-102.441				NE W502
2016-02-09					41.0925	-102.441				NE W503
2016-02-09					41.0925	-102.441				NE W504
2016-02-27	NH	NH04	Concord	Penacook, NH	43.2814	-71.5878	6	6	6	NH0401
2016-02-27					43.2814	-71.5878				NH0402
2016-02-27					43.2814	-71.5878				NH0403
2016-02-27					43.2814	-71.5878				NH0404
2016-02-27					43.2814	-71.5878				NH0405
2016-02-27					43.2814	-71.5878				NH0406
2016-02-18		NH05	Merrimack	Andover, NH	43.4254	-71.7264	10	7	7	NH0501
2016-02-18					43.4254	-71.7264				NH0502
2016-02-18					43.4254	-71.7264				NH0503
2016-02-18					43.4254	-71.7264				NH0504
2016-02-18					43.4254	-71.7264				NH0505
2016-02-18					43.4254	-71.7264				NH0506
2016-02-18					43.4254	-71.7264				NH0507
2016-02-18	NM	NM01	DonaAna	Anthony, TX	32.0275	-106.6	9	7	7	NM0101
2016-02-18					32.0275	-106.6				NM0102
2016-02-18					32.0275	-106.6				NM0103
2016-02-18					32.0275	-106.6				NM0104
2016-02-18					32.0275	-106.6				NM0105
2016-02-18					32.0275	-106.6				NM0106
2016-02-18					32.0275	-106.6				NM0107
n/a	NV	NV03	Lyon	Campbell Ranch, NV	39.0993	-119.246	15	10	10	NV0301
n/a					39.0993	-119.246				NV0302
n/a					39.0993	-119.246				NV0303
n/a					39.0993	-119.246				NV0304
n/a					39.0993	-119.246				NV0305
n/a					39.0993	-119.246				NV0306
n/a					39.0993	-119.246				NV0307
n/a					39.0993	-119.246				NV0308
n/a					39.0993	-119.246				NV0309
n/a					39.0993	-119.246				NV0310
2017-01-23	NY	NY04	Cayuga	Auburn, NY	42.911	-76.6549	12	11	10	NY0401
2017-01-23					42.911	-76.6549				NY0402
2017-01-23					42.911	-76.6549				NY0403
2017-01-23					42.911	-76.6549				NY0404
2017-01-23					42.911	-76.6549				NY0405
2017-01-23					42.911	-76.6549				NY0406
2017-01-23					42.911	-76.6549				NY0407
2017-01-23					42.911	-76.6549				NY0408
2017-01-23					42.911	-76.6549				NY0409
2017-01-23					42.911	-76.6549				NY0410
2016-02-03	TX	TX02	Hidalgo	Hargill, TX	26.5479	-97.9866	19	11	10	TX0201
2016-02-03					26.5479	-97.9866				TX0202
2016-02-03					26.5479	-97.9866				TX0203
2016-02-03					26.5479	-97.9866				TX0204
2016-02-03					26.5479	-97.9866				TX0205
2016-02-03					26.5479	-97.9866				TX0206
2016-02-03					26.5479	-97.9866				TX0207
2016-02-03					26.5479	-97.9866				TX0208
2016-02-03					26.5479	-97.9866				TX0209
2016-02-03					26.5479	-97.9866				TX0210
n/a	WA	WA01	Walla Walla	Burbank, WA	46.1369	-118.913	15	13	10	WA0101
n/a					46.1369	-118.913				WA0102
n/a					46.1369	-118.913				WA0103
n/a					46.1369	-118.913				WA0104
n/a					46.1369	-118.913				WA0105
n/a					46.1369	-118.913				WA0106
n/a					46.1369	-118.913				WA0107
n/a					46.1369	-118.913				WA0108
n/a					46.1369	-118.913				WA0109
n/a					46.1369	-118.913				WA0110
2016-01-29	WI	WI02	Waushara	Rushford, WI	44.0472	-88.8922	10	8	8	WI0201
2016-01-29					44.0472	-88.8922				WI0202
2016-01-29					44.0472	-88.8922				WI0203
2016-01-29					44.0472	-88.8922				WI0204
2016-01-29					44.0472	-88.8922				WI0205
2016-01-29					44.0472	-88.8922				WI0206
2016-01-29					44.0472	-88.8922				WI0207
2016-01-29					44.0472	-88.8922				WI0208
